# Development of an Integrated Single-Cell and Spatial Transcriptomics Atlas of Healthy Human Skin Focusing on the Pilosebaceous Unit

**DOI:** 10.1101/2025.09.09.675235

**Authors:** Tolga Düz, Daniel Torocsik, Sonia M. E. Momnougui, Mhaned Oubounyt, Benjamin Al, Stefan Gallinat, Jan Baumbach, Nicholas Holzscheck

**Author notes:** Corresponding author: Tolga Düz, Beiersdorfstraße 1-9, 20245 Hamburg, Germany;.

## Abstract

Single-cell and spatial transcriptomics have transformed our ability to chart human tissue organization at unprecedented resolution. These technologies enable the construction of high-quality reference atlases, essential for mapping healthy tissue architecture and identifying robust gene markers. We developed the healthy Human Skin Cell Atlas (HSCA), systematically integrating 34 public datasets and totaling 821,464 cells, with curated metadata and harmonized cell type nomenclature to ensure consistency. We place particular emphasis on the pilosebaceous unit, a key epithelial structure critical for both homeostasis and pathology. While prior studies captured the interfollicular epidermis and immune landscape in detail, deeper hair follicle regions remained under-characterized. By leveraging high-resolution spatial transcriptomics (Visium HD), we spatially resolved and transcriptionally defined the lower hair follicle compartments and pinpointed signalling hubs. Furthermore, the HSCA enables the detection of cell types not visible in standalone datasets, such as Merkel cells. Our results illustrate the value of the integrated single-cell atlas and spatial data in refining tissue organization and highlight the PSU as a complex and diverse epithelial niche.
