## Supplementary tables 1-4 for "Development of an Integrated Single-Cell and Spatial Transcriptomics Atlas of Healthy Human Skin Focusing on the Pilosebaceous Unit": Supplementary_Table_2.xlsx

### Sheet: Sheet1
Level 1 (Hauptklassen)	Level 2 (Subgruppen)	Level 3 (Feinere Zelltypen / anatomisch-funktional)	Level 4 (Spezifische Subtypen / funktionelle Zustände)	Level 5
Cutaneous Epithelial	Interfollicular Epidermis	Basal KC	-	-
Cutaneous Epithelial	Interfollicular Epidermis	Prolif. KC	-	-
Cutaneous Epithelial	Interfollicular Epidermis	Spinous KC	-	-
Cutaneous Epithelial	Interfollicular Epidermis	Granular KC	-	-
Cutaneous Epithelial	Interfollicular Epidermis	Cornified KC	-	-
Cutaneous Epithelial	Interfollicular Epidermis	Merkel cell	-	-
Cutaneous Epithelial	Pilosebaceous Unit	Infundibulum	Infund. KC	-
Cutaneous Epithelial	Pilosebaceous Unit	Infundibulum	Supr. Infund. KC	-
Cutaneous Epithelial	Pilosebaceous Unit	Isthmus	Basal SD	-
Cutaneous Epithelial	Pilosebaceous Unit	Isthmus	Basal JZ	-
Cutaneous Epithelial	Pilosebaceous Unit	Isthmus	Supr. JZ & SD	-
Cutaneous Epithelial	Pilosebaceous Unit	SG	Supr. SG	SEB-2L
Cutaneous Epithelial	Pilosebaceous Unit	SG	Supr. SG	SEB-2
Cutaneous Epithelial	Pilosebaceous Unit	SG	Supr. SG	SEB-1
Cutaneous Epithelial	Pilosebaceous Unit	SG	Supr. SG	SEB-T
Cutaneous Epithelial	Pilosebaceous Unit	SG	Basal SG	SEB-B
Cutaneous Epithelial	Pilosebaceous Unit	SG	Basal SG	Prolif. SEB-B
Cutaneous Epithelial	Pilosebaceous Unit	SG	SG progenitors	-
Cutaneous Epithelial	Pilosebaceous Unit	Bulb	Matrix	Matrix (Early)
Cutaneous Epithelial	Pilosebaceous Unit	Bulb	Matrix	Matrix (Late) & Henle's layer (lower)
Cutaneous Epithelial	Pilosebaceous Unit	Bulb	Hair shaft	LEF1+ Cortex
Cutaneous Epithelial	Pilosebaceous Unit	Bulb	Hair shaft	KRT83+ Cortex
Cutaneous Epithelial	Pilosebaceous Unit	Bulb	Hair shaft	Cuticle hair shaft
Cutaneous Epithelial	Pilosebaceous Unit	Bulb	IRS	Cuticle IRS
Cutaneous Epithelial	Pilosebaceous Unit	Bulb	IRS	Henle's layer (upper)
Cutaneous Epithelial	Pilosebaceous Unit	Bulb	ORS	Companion layer
Cutaneous Epithelial	Pilosebaceous Unit	Bulb	ORS	Basal ORS
Cutaneous Epithelial	Pilosebaceous Unit	Bulb	ORS	Supr. ORS
Cutaneous Epithelial	Pilosebaceous Unit	Bulge	Outer bulge	SHG
Cutaneous Epithelial	Pilosebaceous Unit	Bulge	Outer bulge	-
Cutaneous Epithelial	Pilosebaceous Unit	Bulge	Inner bulge	WFDC3+ Inner bulge
Cutaneous Epithelial	Pilosebaceous Unit	Bulge	Inner bulge	CST6+ Inner bulge
Cutaneous Epithelial	Pilosebaceous Unit	Bulge	Inner bulge	MUCL1+ Inner bulge
Cutaneous Epithelial	Eccrine Sweat Gland	Coil	Dark cell	-
Cutaneous Epithelial	Eccrine Sweat Gland	Coil	Myoepithelial	-
Cutaneous Epithelial	Eccrine Sweat Gland	Coil	Clear cell 1	-
Cutaneous Epithelial	Eccrine Sweat Gland	Coil	Clear cell 2	-
Cutaneous Epithelial	Eccrine Sweat Gland	Duct	S100P+ luminal	-
Cutaneous Epithelial	Eccrine Sweat Gland	Duct	S100P- luminal	-
Cutaneous Epithelial	Eccrine Sweat Gland	Duct	Basal luminal	-
Immune	Lymphoid	T cell	CD8+ T cell	-
Immune	Lymphoid	T cell	CD8+ T cell	naive CD8+ T cell
Immune	Lymphoid	T cell	GD-T cell	-
Immune	Lymphoid	T cell	CD4+ T cell	-
Immune	Lymphoid	T cell	CD4+ T cell	naive CD4+ T cell
Immune	Lymphoid	T cell	Reg. T cell	-
Immune	Lymphoid	T cell	Prolif. T cell	-
Immune	Lymphoid	B cell	Naive B cell	-
Immune	Lymphoid	B cell	Plasma cell	-
Immune	Lymphoid	NK	FGFBP2+ NK	-
Immune	Lymphoid	NK	XCL2+ NK	SPINK2+ NK
Immune	Lymphoid	NK	XCL2+ NK	GZMK+ NK
Immune	Myeloid	DC	LC	-
Immune	Myeloid	DC	Prolif. DC	-
Immune	Myeloid	DC	cDC	cDC1
Immune	Myeloid	DC	cDC	cDC2
Immune	Myeloid	DC	cDC	pDC
Immune	Myeloid	DC	Mature DC	-
Immune	Myeloid	DC	Inflammatory DC	-
Immune	Myeloid	Mph	Anti-inflammatory Mph	-
Immune	Myeloid	Mph	Inflammatory Mph	-
Immune	Myeloid	Mph	TREM2+ Mph	C3+ Mph
Immune	Myeloid	Mph	TREM2+ Mph	LPL+ Mph
Immune	Myeloid	Monocyte	cMono	-
Immune	Myeloid	Monocyte	cMono	EREG+ Mono
Immune	Myeloid	Monocyte	ncMono	-
Immune	Myeloid	Neutrophil	-	-
Immune	Myeloid	Mast cell	-	-
Stroma	Fibroblast	Fibro A	A1	-
Stroma	Fibroblast	Fibro A	A1	PDZRN4+ FB
Stroma	Fibroblast	Fibro A	A2	-
Stroma	Fibroblast	Fibro A	A3	-
Stroma	Fibroblast	Fibro A	A4	-
Stroma	Fibroblast	Fibro B	B1	-
Stroma	Fibroblast	Fibro B	B2	-
Stroma	Fibroblast	Fibro B	B3	-
Stroma	Fibroblast	Fibro B	B4	-
Stroma	Fibroblast	Fibro C	Dermal sheath (C1)	-
Stroma	Fibroblast	Fibro C	Outer bulge DP (C2)	-
Stroma	Fibroblast	Fibro C	C3	-
Stroma	Fibroblast	Fibro C	Anagen DP (C5)	-
Stroma	Fibroblast	Fibro D	D1	-
Stroma	Fibroblast	Fibro D	D2	-
Stroma	Fibroblast	Fibro E	RAMP1+ Fibro (E1)	-
Stroma	Fibroblast	Fibro diseased	CAF1	-
Stroma	Fibroblast	Fibro diseased	CAF2	-
Stroma	Muscle	Skeletal muscle	-	-
Stroma	Muscle	SMC	Muscle progenitor	-
Stroma	Muscle	SMC	DES+ SMC	-
Stroma	Muscle	SMC	RERGL+ SMC	-
Stroma	Muscle	SMC	STEAP4+ SMC	CYP26B1+ SMC
Stroma	Muscle	SMC	STEAP4+ SMC	FRMD3+ SMC
Stroma	Muscle	SMC	STEAP4+ SMC	TM4SF1+ SMC
Stroma	Adipocyte	-	-	-
Endothelial	Vascular EC	Venous EC	Venous 1 EC	-
Endothelial	Vascular EC	Venous EC	Venous 2 EC	-
Endothelial	Vascular EC	Venous EC	RSG5+ EC	-
Endothelial	Vascular EC	Capillary EC	-	-
Endothelial	Vascular EC	Arterial EC	-	-
Endothelial	Lymphatic EC	LYVE1+ LEC	-	-
Endothelial	Lymphatic EC	NEO1+ LEC	-	-
Endothelial	Lymphatic EC	SCG3+ LEC	-	-
Neural Lineage	Melanocyte	-	-	-
Neural Lineage	Schwann cell	-	-	-
Neural Lineage	Neural progenitor	-	-	-
Neural Lineage	Neuron	-	-	-
Neural Lineage	Neuron	Sensory neuron	CNTNAP2+ Neuron	-
Other	Erythroid	-	-	-
Other	Chondrocyte	-	-	-
Other	Schwann cell (Ex vivo)	-	-	-
red rows indicate subtypes that could only be resolved within a subset of a broader parent cell type (e.g., Naive CD4+ T cells within CD4+ T cells). These are counted as distinct subtypes in the total number of cell types.
