## Supplementary tables 1-4 for "Development of an Integrated Single-Cell and Spatial Transcriptomics Atlas of Healthy Human Skin Focusing on the Pilosebaceous Unit": Supplementary_Table_3.xlsx

### Sheet: Sheet1
Abbreviation	Full term
APM	Arrector pili muscle
CAF	Cancer-associated fibroblasts
DC	Dendritic cell
DS	Dermal sheath
EC	Endothelial cell
ESG	Eccrine sweat gland
FB	Fibroblast
GD-T cell	Gamma delta T cell
HL	Henle’s layer
IB	Inner bulge
IRS	Inner root sheath
Infund.	Infundibular
JZ	Junctional zone
KC	Keratinocyte
LC	Langerhans cell
LEC	Lymphatic endothelial cell
Mat. L.	Matrix (Late)
Mph	Macrophage
NK	Natural killer
ORS	Outer root sheath
SC	Schwann cell
SD	Sebaceous duct
SG	Sebaceous gland
SHG	Secondary hair germ
SMC	Smooth muscle cell
Seb.	Sebocyte
Supr.	Suprabasal
VEC	Vascular endothelial cell
cDC	Conventional dendritic cell
cMono	Classical monocyte
ncMono	Nonclassical monocyte
