## Supplementary tables 1-4 for "Development of an Integrated Single-Cell and Spatial Transcriptomics Atlas of Healthy Human Skin Focusing on the Pilosebaceous Unit": Supplementary_Table_4.xlsx

### Sheet: Sheet1
Metadata column in atlas object	Description	Example values	Notes
nCount_RNA	Total UMI counts per cell	12000
nFeature_RNA	Number of detected genes per cell	3500
sample	Sample ID from which the cell was derived	HRS118996
subject_ID	Donor	HRS118996_S1	Each subject can include several samples
age_years	Donor age in years	23	years
age_range	Age category	13-25	years
sex	Donor sex	male
ethnicity	Donor ethnicity	White	harmonized
anatomical_region_level1	Broad anatomical region	Head
anatomical_region_level2	Subregion	Face
anatomical_region_level3	Finer anatomical region	Jaw
sequencing_platform	Sequencing platform used	Illumina NovaSeq 6000
reference_genome_compact	Reference genome	GRCh38
cell_ranger_version_compact	Cell Ranger version	7
single_cell_platform	Single-cell platform used for each cell. Includes all available information. If the exact chemistry version is unknown, only the general platform is recorded.	10X 3' v2, 10X 3', 10X 3' v3
single_cell_platform_specific	Single-cell platform used for each cell, including only cells with a known, specific chemistry version. General platform entries without exact version are excluded.	10X 3' v2, 10X 3' v3
tissue_sampling_type	Type of tissue collection	surgical, punch biopsies etc.
Accession_source	Unique dataset identifier in a public repository	GSE138669, EGAS00001002927
Dataset	Identifier for an individual dataset within a study	Ganier_Lynch_2024_1, Ganier_Lynch_2024_2	A single study may include multiple datasets; see Materials and Methods for details on how datasets were defined and split
Condition	Biological or clinical condition	Healthy	So far, only healthy skin samples have been integrated into the atlas
Core	Whether the cell belongs to the HSCA Core or the HSCA extended	Yes or No
percent_mito	Percent of mitochondrial reads per cell	0.07
nCount_original.counts	Original number of genes per cell before ambient RNA correction (before SoupX)	12500	available only for HSCA Core datasets
nFeature_original.counts	Original UMI counts per cell before ambient RNA correction (before SoupX)	3600	available only for HSCA Core datasets
scDblFinder.class	Doublet classification	Singlet or Doublet
genes	gene symbols	FASN, KRT1
seurat_clusters	Cluster assignment for each cell obtained after applying the Louvain algorithm on the shared nearest neighbor (SNN) graph
orig_celltype_lvl_3	Original cell type annotation (level 3)	0,1,2,3 …
inherited_celltype_lvl_X	Cell type annotation label in the HSCA core, assigned using the inherited labeling logic (see Supplementary Fig. 2b)	Mast_cell_3	In some cases, such as mast cells, the most granular identity is reached at an intermediate level (e.g., Level 3). Here, the label is inherited to lower levels and annotated with a numeric suffix to indicate the level at which the classification was defined (Supplementary Fig. 2b). This information is specific to the HSCA core; an equivalent column exists for the HSCA extended dataset (inherited_…
celltype_lvl_X	Curated cell type annotation for each cell, assigned without applying the inherited labeling logic (see description and notes of inherited_celltype_lvl_X)	Mast cell is defined at Level 3, while Levels 4 and 5 are NA	This information is specific to the HSCA core; an equivalent column exists for the HSCA Extended dataset (celltype_lvl_X_extended)
inherited_celltype_lvl_X_extended	Cell type annotation label in the HSCA extended, assigned using the inherited labeling logic (see Supplementary Fig. 2b)	Mast_cell_3	In some cases, such as mast cells, the most granular identity is reached at an intermediate level (e.g., Level 3). Here, the label is inherited to lower levels and annotated with a numeric suffix to indicate the level at which the classification was defined (Supplementary Fig. 2b). This information is specific to the HSCA extended; an equivalent column exists for the HSCA core (inherited_celltype…
celltype_lvl_X_extended	Curated cell type annotation for each cell, assigned without applying the inherited labeling logic (see description and notes of inherited_celltype_lvl_X_extended)	Mast cell is defined at Level 3, while Levels 4 and 5 are NA	This information is specific to the HSCA extended; an equivalent column exists for the HSCA core (celltype_lvl_X)
inherited_celltype_lvl_X_transferred_label_unfiltered	Unfiltered cell type label transferred via scArches from the HSCA Core reference to HSCA Extended datasets	Basal KC
inherited_celltype_lvl_X_transfer_uncert	Transfer uncertainty score	0.05	High scores generally indicate transitional zones, novel cell types, or technical artifacts (see Lotfollahi et al., 2022, scArches; Sikkema et al., 2023, Human Lung Cell Atlas)
inherited_celltype_lvl_X_transferred_label	Labels transferred only for cells with uncertainty below a defined threshold	Basal KC	A cutoff of 0.2 was applied in the HSCA
Further information about objects
seurat objects	anndata objects
orig counts layer is the count before soupx corrections (only present in HSCA core)
in object@assays[["RNA"]]@meta.data befinden sich gene id und gene symbol. Die rownames der matrizen sind gene symbols für eine intuitive analyse bspw. Plotten.	normalized data in .X and raw data in layers["counts"]
	var.index ist auf gene symbols gesetzt da das plotten dadurch vereinfacht wird. Wenn andere analysen auf gene_ids bevorzugt werden, befindet sich in adata.var["gene_id"] die ensembl_id
Further information to seurat and anndata objects
Object type	Dataset level / Field	Content / Meaning	Note
Seurat	object@assays[["RNA"]]@meta.data	Contains gene ID and gene symbol	Row names of matrices are gene symbols → simplifies plotting
Seurat	object@assays[["RNA"]]@layers[["data"]]	Normalized counts	Default representation for analysis and plotting
Seurat	object@assays[["RNA"]]@layers[["counts"]]	Raw counts ( SoupX corrected in HSCA core)	Used for normalization
Seurat	object@assays[["original.counts"]]@layers[["counts"]]	Raw counts before SoupX correction (only present in HSCA core)	Useful for comparison with corrected counts
AnnData	.X	Normalized counts	Default representation for analysis and plotting
AnnData	adata.layers["counts"]	Raw counts (SoupX corrected in HSCA core)	Used for normalization
AnnData	adata.layers["orig_counts"]	Raw counts before SoupX correction (only present in HSCA core)	Useful for comparison with corrected counts
AnnData	var.index	Set to gene symbols	Simplifies plotting
AnnData	adata.var["gene_id"]	Contains Ensembl IDs	Can be used if analyses prefer stable gene IDs instead of gene symbols. Note that for the HSCA core either the gene_symbol or gene_id is unique, since every dataset was realigned to the same reference genome.
